# Temperature-dependent predation predicts a more reptilian future

**DOI:** 10.1101/2024.09.19.613816

**Authors:** John M. Grady, Jacob L. Amme, Kiran Bhaskaran-Nair, Varun Sinha, Samuel J. Brunwasser, Quentin D. Read, Sydne Record, Anthony I. Dell, Keith B. Hengen

**Affiliations:** Living Earth Collaborative, Washington University in St. Louis, St, Louis, MO, USA; Department of Biology, Washington University in Saint Louis, St. Louis, MO, USA; United States Department of Agriculture, Agricultural Research Service, Raleigh, NC, USA; Department of Wildlife, Fisheries, and Conservation Biology, University of Maine, Orono, ME, USA; National Great Rivers Research and Education Center, East Alton IL, USA

**Author notes:** These authors contributed equally to this work (John M. Grady, Jacob L. Amme). Last author (Anthony I. Dell, Keith B. Hengen).

## Abstract

Vertebrate diversity increases toward the tropics, but the extent to which this pattern varies with thermoregulatory strategy is unknown. A strong divergence, if confirmed, would imply a global restructuring of vertebrate communities with temperature. Here we present evidence for a novel latitudinal and thermal gradient of comparative vertebrate diversity. Synthesizing over 34,000 terrestrial species distributions, we observe a two-orders-of-magnitude shift in comparative richness with temperature, from endothermic dominance in temperate habitats and high elevations, toward parity with ectotherms in the lowland tropics. Next, we provide experimental support for an underlying thermal gradient of predation. Using machine vision tracking in over 4,500 endotherm-ectotherm predation trials, we show that thermally-mediated differences in performance favor endotherm predators in colder conditions and yield theoretically predicted outcomes, including strike count, distance traveled, and time to capture ectotherm prey. Finally, we integrate theory and data to forecast future patterns of diversity, revealing that as the world gets warmer, it will become increasingly reptilian.

---

One of the most widely recognized patterns in ecology is that species richness increases toward the tropics^1^, including vertebrate reptiles, amphibians, mammals, and birds^2^. What has received much less attention, however, is that the strength of this latitudinal pattern in diversity may deviate strongly with thermoregulatory status. In particular, ectothermic reptiles and amphibians — which rely on ambient heat for their body temperature — show a rapid increase in richness toward the tropics, whereas endothermic mammals and birds with stable body temperatures appear to have a more gradual rise^3,4^. Evidence is emerging that vertebrate abundance and predation shifts in a similar fashion. In the ocean, marine mammal abundance and total consumption rates are lowest in the tropics but increase rapidly toward the poles^5,6^. On land, a global synthesis found mammal abundance to be highest in temperate areas, while reptile abundance is greater in the tropics^7^. Similarly, Roslin et al. (2017) observed that the proportion of attacks on insects by mammals and birds rose in high latitudes and elevations, as attacks by arthropod predators declined^8^. Because large-scale and local-scale diversity are closely linked^9–11^, the potential implications are significant: a reorganization of vertebrate communities across the globe, from endotherm-dominance in high latitudes toward ectotherm-dominance in the tropics. However, much of the analyses on terrestrial richness and thermoregulation are taxon-specific and correlational, and a unifying model of comparative vertebrate diversity and its mechanisms is lacking.

What drives the shift from ectotherm to endotherm dominated communities? The decline in ectotherm diversity at high latitudes does not simply reflect a vulnerability to freezing — in the ocean, there is a strong, continuous shift with temperature toward endotherm dominance in the cold, despite waters only freezing near the poles^6^. Temperature-dependent predation has been proposed as a general mechanism for this global shift in marine vertebrate diversity toward endotherms in cold waters^5,6^. In particular, endothermic predators should be favored in cold environments where ectothermic prey metabolism is depressed and their movement becomes sluggish. This biotic advantage is formalized in Metabolic Asymmetry Theory (MAT), which advances predictions for predatory and competitive advantages on the basis of the asymmetric responses of endotherms and ectotherms to ambient temperature: ectotherms show an approximate exponential increase in performance with temperature until reaching a limit, but endotherm performance is invariant^6^. Ecosystem-scale support for MAT includes evidence that the fraction of prey consumed by marine endotherms increases in colder waters at a rate consistent with metabolic differences between endotherms and ectotherms^6^. Nonetheless, direct experimental support for MAT and temperature-dependent predation at the individual scale is still lacking. Does temperature shape the individual predatory success of endotherms under controlled conditions, and at rates consistent with theory? If confirmed, this would not only provide support for a general mechanism of comparative vertebrate diversity, but it would also offer insight into the consequences as well. More than half of all mammals and birds rely on ectothermic prey^12,13^. As global temperatures continue to rise, capturing cold-blooded prey will become more and more difficult, imperiling many endothermic species and shifting the balance of diversity toward ectotherms.

To address these questions, we first synthesize global datasets and quantify linkages between terrestrial vertebrate richness and thermoregulation. We demonstrate that the thermal sensitivity of comparative richness is virtually identical to the thermal sensitivity of metabolic rate, underscoring the role of metabolism in shaping global diversity. Next, we test core predictions of MAT and explore the mechanistic underpinnings of temperature-dependent predation using endothermic mice and ectothermic red runner cockroaches in controlled predation experiments. We find broad support for MAT, while also revealing how different behavioral components of predation are constrained by temperature. Finally, we integrate mechanism and macroecology to address a looming question: how will vertebrate diversity change as the planet warms?
