## Supplementa Data 1 for "Temperature-dependent predation predicts a more reptilian future": Data 1.xlsx

### Sheet: 1_BayesSpatial_Results
Taxon	E_BYM2	Lower_95_BYM2	Upper_95_BYM2	Full_Model_R2	Fixed_Effects_R2	Temperature_Only_R2	Spatial_Effects_R2	Pure_Error_R2	DIC	WAIC	n	# note: to get true E values are multiply coefficient by -1
Endo_Ecto	0.653	0.648	0.658	0.997	0.791	0.749	0.211	0.00255	-35930	-42556	52430
Shrew_Ratio	0.641	0.614	0.667	1	0.606	0.565	0.4	7.84e-08	-12808	-13357	2256
Squamates	-0.726	-0.733	-0.719	0.997	0.761	0.643	0.221	0.00292	-20135	-27925	47028
Turtles	-0.118	-0.126	-0.111	0.991	0.346	0.0824	0.567	0.00931	-15877	-19006	26135
Salamanders	-0.0321	-0.0491	-0.015	1	0.0135	0.0126	0.985	1.9e-07	-38914	-40136	6884
Frogs	-0.37	-0.374	-0.366	0.994	0.751	0.361	0.21	0.00614	3598	-407	41556
Mammals	-0.18	-0.184	-0.176	0.99	0.652	0.214	0.308	0.00978	-3537	-10622	54167
Birds	-0.354	-0.357	-0.351	0.996	0.811	0.0556	0.426	0.00358	-25717	-30901	54442

### Sheet: 2_LMSpatial_Results
Taxon	E_LM	Lower_95	Upper_95	R2	Temp_Only_R2	n	# note: to get true E values are multiply coefficient by -1
Endo_Ecto	0.583	0.58	0.586	0.805	0.799	43715
Shrew_Ratio	0.749	0.72	0.777	0.639	0.577	2245
Squamates	-0.746	-0.75	-0.742	0.816	0.789	38372
Turtles	-0.089	-0.0971	-0.0809	0.358	0.146	24060
Salamanders	-0.0394	-0.0571	-0.0217	0.263	0.0299	6850
Frogs	-0.459	-0.463	-0.454	0.775	0.557	37718
Mammals	-0.184	-0.187	-0.182	0.588	0.423	44689
Birds	-0.211	-0.213	-0.209	0.719	0.55	44695

### Sheet: 3_Normality
Taxon	Model	Skew	Kurtosis	QQ_RMSE		Note: QQ_RMSE quantifies the deviation from the Q-Q line, a measure of normality (lower values are more normal). In particular, it is the root mean square difference between residuals (after standardizing and sorting) and the expected values from a perfectly normal distribution.
Endo_Ecto	BYM2	-0.452	6.33	0.373		Formula: QQ_RMSE = sqrt( (1/n) * sum( (r_i - q_i)^2 ) )
Ectotherms	BYM2	-1.39	16	0.398		r_i = the i-th sorted standardized residual; q_i = the i-th theoretical quantile from a standard normal distribution; n = total number of residuals; sqrt = square root; sum(...) = sum from i = 1 to n
Endotherms	BYM2	-2.39	12.2	0.512
Endo_Ecto	LM	0.472	1.16	0.142
Ectotherms	LM	-0.61	0.957	0.156
Endotherms	LM	-1.03	3.58	0.215
How much worse are absolute richness fits compared to the endo/ecto ratio fit?
Taxon	Model	Skew (% Worse)	Kurtosis (% Worse)	QQ_RMSE (% Worse)
Endotherms	BYM2	429	92.7	37.3
Ectotherms	BYM2	208	153	6.7
Endotherms	LM	118	209	51.4
Ectotherms	LM	29.2	-17.5	9.86

### Sheet: 4_Shrew_MetRate
Subfamily	Genus	Species	Binomial	Mass_g	Met_Rate_W	Rate	Units	References	Citations
Crocidurinae	Crocidura	crossei	Crocidura crossei	9.8	0.121	0.121	W	Savage, 2004	Savage, Van M., et al. "The predominance of quarter‐power scaling in biology." Functional Ecology 18.2 (2004): 257-282.
Crocidurinae	Crocidura	flavescens	Crocidura flavescens	33.2	0.248	0.248	W	Savage, 2004	Taylor, Jan RE. "Evolution of energetic strategies in shrews." Evolution of shrews 30 (1998): 9-346.
Crocidurinae	Crocidura	hildegardeae	Crocidura hildegardeae	10.7	0.156	0.156	W	Savage, 2004	Mcnab, Brian K. "The evolution of energetics in eutherian “insectivorans”: an alternate approach." Acta Theriologica 51 (2006): 113-128.
Crocidurinae	Crocidura	jouvenetae	Crocidura jouvenetae	10.2	0.118	2.2	ml/g/h	Taylor, 1998
Crocidurinae	Crocidura	leucodon	Crocidura leucodon	11.7	0.166	0.166	W	Savage, 2004
Crocidurinae	Crocidura	luna	Crocidura luna	12.3	0.144	0.144	W	Savage, 2004
Crocidurinae	Crocidura	olivieri	Crocidura olivieri	38.6	0.323	0.323	W	Savage, 2004
Crocidurinae	Crocidura	poensis	Crocidura poensis	17.1	0.172	0.172	W	Savage, 2004
Crocidurinae	Crocidura	russula	Crocidura russula	10.8	0.143	0.143	W	Savage, 2004
Crocidurinae	Crocidura	suaveolens	Crocidura suaveolens	6.9	0.112	0.112	W	Savage, 2004
Crocidurinae	Crocidura	viaria	Crocidura viaria	15	0.126	0.126	W	Savage, 2004
Crocidurinae	Suncus	etruscus	Suncus etruscus	2.4	0.063	0.063	W	Savage, 2004
Crocidurinae	Suncus	murinus	Suncus murinus	39.7	0.403	0.403	W	Savage, 2004
Myosoricinae	Myosorex	varius	Myosorex varius	12.3	0.133	23.8	ml O2/hr	McNabb, Acta 2006
Soricinae	Blarina	brevicauda	Blarina brevicauda	20.9	0.344	0.344	W	Savage, 2004
Soricinae	Blarina	carolinensis	Blarina carolinensis	10.2	0.188	0.188	W	Savage, 2004
Soricinae	Cryptotis	parva	Cryptotis parva	6.3	0.164	0.164	W	Savage, 2004
Soricinae	Neomys	anomalus	Neomys anomalus	13.1	0.373	0.373	W	Savage, 2004
Soricinae	Neomys	fodiens	Neomys fodiens	16	0.328	0.328	W	Savage, 2004
Soricinae	Notiosorex	crawfordi	Notiosorex crawfordi	4	0.074	0.074	W	Savage, 2004
Soricinae	Sorex	alpinus	Sorex alpinus	7.8	0.267	0.267	W	Savage, 2004
Soricinae	Sorex	araneus	Sorex araneus	8.4	0.348	0.348	W	Savage, 2004
Soricinae	Sorex	cinereus	Sorex cinereus	5.2	0.238	0.238	W	Savage, 2004
Soricinae	Sorex	coronatus	Sorex coronatus	9.1	0.29	0.29	W	Savage, 2004
Soricinae	Sorex	minutus	Sorex minutus	4.1	0.179	0.179	W	Savage, 2004
Soricinae	Sorex	ornatus	Sorex ornatus	9.7	0.292	0.292	W	Savage, 2004
Soricinae	Sorex	vagrans	Sorex vagrans	5.2	0.157	0.157	W	Savage, 2004

### Sheet: 5_Thermal_Response
var	context	term	estimate	conf.low	conf.high	std.error	statistic	p.value	n	r2_marginal	r2_conditional	model_type
roach_vel_max	in_isolation	one_kT	-0.645	-0.695	-0.594	0.0257	-25.1	4.09e-67	227	0.746	NA	lm
roach_vel_q50	in_isolation	one_kT	-0.417	-0.459	-0.376	0.0209	-19.9	1.62e-51	227	0.652	NA	lm
roach_acc_max	in_isolation	one_kT	-0.333	-0.364	-0.302	0.0157	-21.3	1.25e-55	227	0.677	NA	lm
roach_acc_q50	in_isolation	one_kT	-0.14	-0.154	-0.127	0.00664	-21.2	2.47e-55	227	0.68	NA	lm
mouse_vel_q50	in_isolation	one_kT	0.00861	0.000137	0.0171	0.00432	1.99	0.0464	1107	0.00311	0.136	lmer
mouse_vel_max	in_isolation	one_kT	0.0296	0.0112	0.0479	0.00934	3.16	0.0016	1107	0.00817	0.0983	lmer
mouse_acc_q50	in_isolation	one_kT	0.000476	-0.00625	0.0072	0.00343	0.139	0.89	1107	1.52e-05	0.127	lmer
mouse_acc_max	in_isolation	one_kT	0.014	-0.00256	0.0306	0.00845	1.66	0.0973	1107	0.00206	0.171	lmer
snout_roach_dist_q50	in_pursuit	one_kT	-0.00357	-0.0561	0.049	0.0268	-0.133	0.894	1091	0.0155	0.105	lmer
strike_rate	in_pursuit	one_kT	0.04	0.00481	0.0752	0.0179	2.23	0.0259	1070	0.0108	0.0438	lmer
strikes_n	in_pursuit	one_kT	-0.425	-0.472	-0.378	0.0239	-17.8	3e-62	1070	0.193	0.459	lmer
elapsed_s	in_pursuit	one_kT	-0.509	-0.553	-0.466	0.022	-23.1	7.63e-97	1119	0.255	0.556	lmer
mouse_dist_travel	in_pursuit	one_kT	-1.08	-1.14	-1.02	0.0303	-35.6	2.96e-185	1114	0.457	0.619	lmer
roach_dist_travel	in_pursuit	one_kT	-1.43	-1.51	-1.34	0.0425	-33.6	9.81e-165	975	0.469	0.625	lmer
mouse_vel_q50	in_pursuit	one_kT	-0.162	-0.172	-0.151	0.00522	-31	2.11e-152	1114	0.457	0.473	lmer
mouse_vel_max	in_pursuit	one_kT	-0.267	-0.287	-0.248	0.00995	-26.9	7.85e-123	1114	0.365	0.446	lmer
mouse_acc_q50	in_pursuit	one_kT	-0.0738	-0.0819	-0.0656	0.00415	-17.8	1.79e-62	1114	0.212	0.258	lmer
mouse_acc_max	in_pursuit	one_kT	-0.245	-0.264	-0.227	0.0092	-26.7	2.06e-121	1114	0.385	0.41	lmer
roach_vel_q50	in_pursuit	one_kT	-0.563	-0.598	-0.527	0.0179	-31.4	1.45e-149	975	0.496	0.524	lmer
roach_vel_max	in_pursuit	one_kT	-0.625	-0.653	-0.596	0.0146	-42.9	3.84e-226	975	0.653	0.676	lmer
roach_acc_q50	in_pursuit	one_kT	-0.193	-0.212	-0.175	0.00947	-20.4	2.42e-77	974	0.304	0.331	lmer
roach_acc_max	in_pursuit	one_kT	-0.423	-0.45	-0.397	0.0136	-31.1	7.27e-148	974	0.511	0.526	lmer

### Sheet: 6_Initial_trials
response_var	beta	lower.CL	upper.CL	t	df	p_value	R2_marg	R2_cond	n
mouse_vel_q50	0.00231	0.00177	0.00285	8.37	435	7.68e-16	0.158	0.267	445
snout_roach_dist_q50	-0.0133	-0.0164	-0.0102	-8.42	433	5.31e-16	0.146	0.257	445
strikes_n	-0.0102	-0.0137	-0.00678	-5.83	430	1.09e-08	0.114	0.33	445
strikes_rate	0.0163	0.0134	0.0193	10.9	433	9.82e-25	0.205	0.291	445
mouse_dist_travel	-0.0149	-0.0188	-0.011	-7.53	433	2.9e-13	0.168	0.417	443
time_to_capture	-0.0263	-0.0308	-0.0218	-11.5	433	9.24e-27	0.216	0.435	443

### Sheet: 7_Thermal_Difference
response_var	contrast	estimate	lower.CL	upper.CL	t.ratio	df	p_value	n_hot	n_cold	Notes:results correspond to Fig 5
snout_roach_dist_q50	cold - hot	-0.0678	-0.155	0.0196	-1.52	1012	0.128	477	544
mouse_vel_q50	cold - hot	-0.308	-0.327	-0.289	-32.4	1038	6.79e-160	478	567
strike_rate	cold - hot	0.0521	-0.00838	0.113	1.69	997	0.0913	476	528
strikes_n	cold - hot	-0.796	-0.877	-0.715	-19.2	993	3.06e-70	476	528
time_capture	cold - hot	-0.931	-1.01	-0.854	-23.8	1038	2.82e-100	478	572
mouse_dist_travel	cold - hot	-1.97	-2.08	-1.86	-36.2	1034	2.89e-186	478	567

### Sheet: 8_Mismatch_Results
response_var	t_cold	df_cold	p_cold	d_cold	d_CI_cold	t_warm	df_warm	p_warm	d_warm	d_CI_warm		Notes
roach_vel_q50	1.735	30	0.0931	0.703	(0.0372, 1.37)	0.302	35	0.765	0.107	(-0.533, 0.747)		Abbreviations: d is cohen’s D, df = degrees of freedom, CI is confidence interval, p is p value, t = test statistic, acc is acceleration, vel is velocity
roach_vel_max	5.721	30	6.14e-06	2.53	(1.67, 3.4)	-2.341	35	0.0251	-0.828	(-1.49, -0.162)
roach_acc_q50	0.867	30	0.393	0.352	(-0.3, 1)	-0.564	35	0.577	-0.205	(-0.846, 0.436)
roach_acc_max	3.199	30	0.00357	1.33	(0.614, 2.04)	-1.03	35	0.31	-0.364	(-1.01, 0.28)
mouse_vel_q50	0.707	33	0.485	0.278	(-0.371, 0.928)	0.094	35	0.925	0.0361	(-0.603, 0.676)
mouse_vel_max	2.567	33	0.015	1.01	(0.325, 1.7)	0.293	35	0.772	0.103	(-0.536, 0.743)
mouse_acc_q50	0.855	33	0.4	0.363	(-0.288, 1.02)	0.773	35	0.446	0.29	(-0.353, 0.932)
mouse_acc_max	3.711	33	0.000892	1.49	(0.761, 2.22)	-1.227	35	0.229	-0.464	(-1.11, 0.184)
snout_roach_dist_q50	0.873	34	0.389	0.333	(-0.318, 0.984)	0.324	35	0.748	0.118	(-0.522, 0.758)
strike_rate	0.034	33	0.973	0.0144	(-0.632, 0.661)	1.32	35	0.197	0.506	(-0.143, 1.16)
strikes_n	3.205	33	0.0034	1.36	(0.644, 2.08)	-2.017	35	0.0528	-0.78	(-1.44, -0.117)
time_to_capture	3.656	34	0.00104	1.51	(0.777, 2.24)	-2.96	35	0.00601	-1.15	(-1.84, -0.463)
mouse_dist_travel	-0.146	34	0.885	-0.0556	(-0.702, 0.591)	-3.988	35	0.000398	-1.55	(-2.28, -0.822)
roach_dist_travel	3.871	30	0.000701	1.73	(0.971, 2.48)	-3.507	35	0.00144	-1.34	(-2.05, -0.632)
